# A qPCR method facilitates study of absolute abundance, ecology, and inoculation fate of ciliate predators on the leaf surface

**DOI:** 10.64898/2026.08.14.744910

**Authors:** Stephen J. Taerum, Ravikumar R. Patel, Blaire Steven, Lindsay R. Triplett

## Abstract

Predatory protists are important in shaping terrestrial microbial ecosystems, but their roles in the phyllosphere, or the communities on aerial plant surfaces, are poorly understood. Previous work found that the order Colpodida dominated heterotrophic protist communities in the phyllosphere. While most protists were sporadically present, a few Colpodida variants were prevalent and abundant, indicating that these variants may represent species adapted to the phyllosphere. To identify these organisms, we cultured colpodids from field-collected tomato leaves and performed phylogenetic analysis of the 18S rRNA gene. Five of nine independent isolates matched the most prevalent Colpodida variant previously identified as leaf-enriched through amplicon sequencing, and these isolates comprised a novel clade of *Paracolpoda steinii.* When compared to a maize root isolate of *Colpoda inflata,* an abundant rhizosphere ciliate, a *P. steinii* isolate was similar in size and growth yield on *E. coli,* but grew to higher yields and formed large cyst clusters when incubated with model phyllosphere bacteria prey *Erwinia* and *Pseudomonas*. We developed and validated quantitative PCR (qPCR) methods for detection and cell abundance estimation of the *P. steinii* phyllosphere clade, *C. inflata*, and the order Colpodida in environmental samples. In inoculated greenhouse plants, qPCR-estimated protist populations matched measured inoculum levels, and protist inoculum was still detectable after five days. In an uninoculated tomato field, *P. steinii* was detected on all plants, with greatest abundances observed in lower leaves and after a rain event. *P. steinii* comprised up to 18.7% of total leaf Colpodida populations, which were estimated at up to ∼1400 organisms per gram of fresh weight. The findings demonstrate that Colpodida communities are consistently present on tomato leaves, dynamically affected by the abiotic environment, and include significant populations of *P. steinii*. We propose that the *P. steinii* isolates and qPCR tools presented can be used as a model system to investigate colonization and distribution patterns, biotic interactions, genetic adaptations, and agricultural applications of leaf predation.
