## Supplementary material for "A qPCR method facilitates study of absolute abundance, ecology, and inoculation fate of ciliate predators on the leaf surface": Table S1

### Sheet: Table S1
Table S1: Genbank accession numbers, original isolation sources and culture codes for sequences used to generate Fig. 1.
Downloaded sequences
Species name	Genbank accession number	Isolation source	Culture code (if from Taerum et al. 2022)
Paracolpoda steinii	MW775204	maize rhizosphere	UC200
Paracolpoda steinii	MW775206	maize rhizosphere	UC202
Paracolpoda steinii	MW775211	maize rhizosphere	UC208
Paracolpoda steinii	MW775213	maize rhizosphere	UC210
Paracolpoda steinii	MW775219	maize rhizosphere	UC216
Paracolpoda steinii	KJ607915	permafrost
Paracolpoda steinii	KJ607911	permafrost
Paracolpoda steinii	KJ607914	permafrost
Bromeliothrix metopoides	JQ356866	puddle water
Emarginatophyra elliotti	KJ873047	soil
Hausmanniella discoidea	EU039900	bromeliad
Emarginatophyra aspera	EU039892	bromeliad
Kreyellidae sp.	JQ723971	bromeliad
Maryna ovata	HQ337902	puddle water
Maryna meridiana	JF747218	bromeliad
Pseudomaryna sp.	JF747219	flood plain soil
Maryna umbrellata	JF747217	pond water
Exocolpoda augustini	JF747214	flood plain soil
Mykophagophrys terricola	EU039902	rainforest
Pseudoplatyophyra nana	AF060452	spring water
Kalometopia duplicata	KJ873050	soil
Colpoda cucullus	MW775250	maize rhizosphere	UC254
Colpoda cucullus	EU039893	flood plain soil
Colpoda inflata	MW775150	maize rhizosphere	UC22
Colpoda inflata	MW775195	maize rhizosphere	UC105
Colpoda inflata	MW775196	maize rhizosphere	UC107
Colpoda inflata	MW775220	maize rhizosphere	UC217
Colpoda inflata	M97908	hay
Colpoda inflata	KJ607918	permafrost
Colpoda inflata	MZ557833	farm soil
Colpoda inflata	MZ557838	farm soil
Colpoda inflata	KJ607917	permafrost
Colpoda cf inflata	MZ557804	farm soil
Colpoda lucida	EU039895	flood plain soil
Colpoda henneguyi	EU039894	flood plain soil
Colpoda reniformis	OL872369	lake water
Colpoda grandis	MZ562690	farm soil
Bresslauides discoideus	EU039885	bromeliad
Tillina sp.	JF747216	flood plain soil
Tillina minima	EU039897	flood plain soil
Tillina magna	EU039896	pond water
Repoma cavicola	KJ873053	mud
Colpoda maupasi	JF747215	soil from rice field
Ilsiella palustris	JQ026521	soil
Notoxoma parabryophryides	EU039903	rainforest
Bryophryoides ocellatus	KF569684	lawn soil
Bryophrya gemmea	HQ337901	puddle water
Microdiaphanosoma arcuatum	GU997633	well water
Pseudocyrtolophosis alpestris	EU264564	forest litter
Apocyrtolophosis minor	KJ873044	bromeliad
Cyrtolophosis mucicola	EU039898	flood plain soil
Aristerostoma sp.	EU264563	marine water
Sequences generated in this study
Species name	Genbank accession number	Culture code	Similarity to the most enriched phyllosphere Colpodida ASV from Taerum et al. (2023)
Paracolpoda steinii	PZ273022	CLRT3A	1 SNP
Paracolpoda steinii	PZ273023	CLRT4A	identical
Paracolpoda steinii	PZ273024	CLRT5A	identical
Paracolpoda steinii	PZ273025	CLRT8B	identical
Paracolpoda steinii	PZ273026	CLRT8D	identical
Paracolpoda steinii	PZ273027	CLRT9C	identical
Paracolpoda steinii	PZ273028	CLRT16E	1 SNP
Paracolpoda steinii	PZ273029	CLRT17A	1 SNP
Colpodea sp.	PZ273030	CLRT21B	2 insertions, 9 SNPs
