## Supplementary material for "A qPCR method facilitates study of absolute abundance, ecology, and inoculation fate of ciliate predators on the leaf surface": Table S3

### Sheet: Table S3
Table S3: Cell counts of active and encysted Colpodida species grown in 24-well plates over 9 days.
Culture	Day #	Mean # active cells	Standard error active cells	Mean # encysted cells	Standard error encysted cells	Mean # total cells	Standard error total cells
CLRT4A	0	0	0	724.947	135.239	724.947	135.239
CLRT4A	1	176.816	27.9571	548.131	129.33	724.947	148.988
CLRT4A	2	919.445	113.906	282.906	64.9665	1202.35	135.815
CLRT4A	3	990.172	51.5504	477.404	77.0725	1467.58	110.422
CLRT4A	4	424.359	58.6434	1096.26	35.3633	1520.62	76.0516
CLRT4A	5	176.816	39.5373	1078.58	179.884	1255.4	211.811
CLRT4A	6	123.771	35.3633	1326.12	134.078	1449.89	159.625
CLRT4A	9	70.7266	51.5504	1715.12	154.651	1785.85	166.339
UC22	0	0	0	795.674	150.554	795.674	150.554
UC22	1	406.678	110.422	371.314	102.34	777.992	166.339
UC22	2	972.49	233.906	565.812	226.435	1538.3	456.481
UC22	3	2890.95	274.493	296.167	99.729	3235.74	486.325
UC22	4	795.674	96.8463	2935.15	161.572	3730.83	140.899
UC22	5	424.359	81.0274	3023.56	401.65	3447.92	437.598
UC22	6	212.18	66.1586	3165.01	603.77	3377.19	644.471
UC22	9	123.771	45.0795	3288.78	700.269	3412.56	705.384
