## Supplementary material for "A qPCR method facilitates study of absolute abundance, ecology, and inoculation fate of ciliate predators on the leaf surface": Table S4

### Sheet: Table S4
Table S4: Mean and median Cq values, estimated 18S copy numbers, and Colpodida cell numbers from the greenhouse inoculation experiment.
Primers	Inoculum	Time point	Mean Cq	Median Cq	Mean estimated copy number per leafα	Median estimated copy number per leafα	Mean estimated cell number per leafα	Median estimated cell number per leafα
4A_2F/2R	PAGEs	1 hour	33.32 (29.33 to 35.25)φ	33.75	228 (0 to 1595)φ	0	2 (0 to 11)φ	0
4A_2F/2R	PAGEs	5 days	30.88 (28.71 to 32.30)	31.15	676 (0 to 4731)	0	4 (0 to 27)	0
4A_2F/2R	CLT4A	1 hour	21.24 (19.80 to 24.20)	21.11	408158 (199840 to 763510)	326193	946 (541 to 1588)	802
4A_2F/2R	CLT4A	5 days	26.40 (25.57 to 27.37)	26.17	24179 (11646 to 39140)	26208	98 (55 to 146)	106
4A_2F/2R	UC22	1 hour	33.92 (28.63 to 38.26)	34.39	359 (0 to 2510)	0	2 (0 to 16)	0
4A_2F/2R	UC22	5 days	32.42 (29.93 to 36.77)	31.60	298 (0 to 2084)	0	2 (0 to 14)	0
UC22_1F/1R	PAGEs	1 hour	35.98 (33.27 to 37.34)	36.22	0 (0 to 0)	0	0 (0 to 0)	0
UC22_1F/1R	PAGEs	5 days	35.16 (28.72 to > 40.00β)	36.53	33 (0 to 230)	0	2 (0 to 11)	0
UC22_1F/1R	CLT4A	1 hour	34.87 (33.26 to 37.27)	34.31	0 (0 to 0)	0	0 (0 to 0)	0
UC22_1F/1R	CLT4A	5 days	35.25 (27.61 to 39.57)	35.91	80 (0 to 561)	0	3 (0 to 20)	0
UC22_1F/1R	UC22	1 hour	20.31 (19.14 to 22.45)	20.20	182015 (22548 to 361804)	148620	746 (209 to 1223)	694
UC22_1F/1R	UC22	5 days	24.65 (23.04 to 26.67)	24.78	9009 (1192 to 22019)	5448	107 (32 to 206)	85
Colp_4F/4R	PAGEs	1 hour	33.25 (27.00 to > 40.00β)	23.73	2649 (0 to 12054)	0	12 (31 to 50)	0
Colp_4F/4R	PAGEs	5 days	27.18 (25.94 to 28.36)	26.42	11812 (5198 to 23132)	10831	48 (26 to 81)	46
Colp_4F/4R	CLT4A	1 hour	23.56 (22.20 to 25.08)	22.11	852540 (307247 to 1679035)	681121	1209 (572 to 2062)	1043
Colp_4F/4R	CLT4A	5 days	26.99 (25.92 to 28.66)	25.07	117243 (37209 to 187592)	139690	269 (116 to 394)	315
Colp_4F/4R	UC22	1 hour	22.36 (21.14 to 24.64)	35.00	396560 (77916 to 702696)	383155	673 (203 to 1068)	675
Colp_4F/4R	UC22	5 days	25.70 (24.39 to 28.69)	27.17	51196 (6073 to 90815)	59312	143 (30 to 228)	165
α - Replicates with Cq values > 30 were reported as = 0
β - The qPCR protocol was limited to 40 cycles
φ - Ranges of values in parentheses
