## Supplementary material for "A qPCR method facilitates study of absolute abundance, ecology, and inoculation fate of ciliate predators on the leaf surface": Table S5

### Sheet: Table S5
Table S5: 2-way analyses of variance testing the impact of inoculum and time point on Colpodida cell counts on leaves of greenhouse-grown tomatoes. Tests were conducted across specific and broad primers.
4A_2F/2R (phyllosphere primers)							UC22_1F/1R (rhizosphere primers)							Colp_4F/4R (broad primers)
	Df	Sum Sq	Mean Sq	F value	p value			Df	Sum Sq	Mean Sq	F value	p value			Df	Sum Sq	Mean Sq	F value	p value
Inoculum	2	48.8	24.398	158.344	0		Inoculum	2	49.5	24.75	261.747	0		Inoculum	2	22.003	11.002	76.32	0
Time	1	1.02	1.02	6.621	0.0143		Time	1	0.3	0.305	3.224	0.081		Time	1	0.022	0.022	0.156	0.695
Inoculum:Time	2	2.33	1.167	7.574	0.0018		Inoculum:Time	2	2.47	1.233	13.038	5.51e-05		Inoculum:Time	2	8.281	4.141	28.724	0
Residuals	36	5.55	0.154				Residuals	36	3.4	0.095				Residuals	36	5.189	0.144
Post hoc tests							Post hoc tests							Post hoc tests
Inoculum comparisons							Inoculum comparisons							Inoculum comparisons
	diff	lwr	upr	p adj				diff	lwr	upr	p adj				diff	lwr	upr	p adj
CLRT4A vs PAGEs	2.28206	1.91942	2.64471	0			CLRT4A vs PAGEs	0.0164798	-0.26761	0.300569	0.988981			CLRT4A vs PAGEs	1.65885	1.30809	2.00961	0
UC22 vs PAGEs	-0.00890893	-0.371556	0.353738	0.998014			UC22 vs PAGEs	2.31116	2.02707	2.59525	0			UC22 vs PAGEs	1.37131	1.02054	1.72207	0
UC22 vs CLRT4A	-2.29097	-2.65362	-1.92832	0			UC22 vs CLRT4A	2.29468	2.01059	2.57877	0			UC22 vs CLRT4A	-0.287542	-0.638305	0.0632206	0.12584
Time point comparison							Time point comparison							Time point comparison
	diff	lwr	upr	p adj				diff	lwr	upr	p adj				diff	lwr	upr	p adj
5 days vs 1 hour	-0.311695	-0.557377	-0.0660139	0.0143483			5 days vs 1 hour	-0.1704	-0.362861	0.0220618	0.0809539			5 days vs 1 hour	-0.0462713	-0.283902	0.191359	0.69524
Inoculum:Time point comparions							Inoculum:Time point comparions							Inoculum:Time point comparions
	diff	lwr	upr	p adj				diff	lwr	upr	p adj				diff	lwr	upr	p adj
CLRT4A:1 hour vs PAGEs:1 hour	2.79643	2.16517	3.42769	0			CLRT4A:1 hour vs PAGEs:1 hour	3.60823e-16	-0.494512	0.494512	1			CLRT4A:1 hour vs PAGEs:1 hour	2.59459	1.98402	3.20516	0
UC22:1 hour vs PAGEs:1 hour	0.0210242	-0.610232	0.65228	0.999998			UC22:1 hour vs PAGEs:1 hour	2.81671	2.3222	3.31122	0			UC22:1 hour vs PAGEs:1 hour	2.31935	1.70878	2.92992	0
PAGEs:5 days vs PAGEs:1 hour	0.0511722	-0.580084	0.682428	0.999871			PAGEs:5 days vs PAGEs:1 hour	0.155644	-0.338868	0.650156	0.931284			PAGEs:5 days vs PAGEs:1 hour	1.20958	0.599014	1.82015	1.11e-05
CLRT4A:5 days vs PAGEs:1 hour	1.81887	1.18761	2.45012	0			CLRT4A:5 days vs PAGEs:1 hour	0.188604	-0.305909	0.683116	0.858049			CLRT4A:5 days vs PAGEs:1 hour	1.93269	1.32212	2.54326	0
UC22:5 days vs PAGEs:1 hour	0.0123301	-0.618926	0.643586	1			UC22:5 days vs PAGEs:1 hour	1.96126	1.46675	2.45577	0			UC22:5 days vs PAGEs:1 hour	1.63285	1.02228	2.24342	0
UC22:1 hour vs CLRT4A:1 hour	-2.77541	-3.40666	-2.14415	0			UC22:1 hour vs CLRT4A:1 hour	2.81671	2.3222	3.31122	0			UC22:1 hour vs CLRT4A:1 hour	-0.27524	-0.885809	0.33533	0.751961
PAGEs:5 days vs CLRT4A:1 hour	-2.74526	-3.37651	-2.114	0			PAGEs:5 days vs CLRT4A:1 hour	0.155644	-0.338868	0.650156	0.931284			PAGEs:5 days vs CLRT4A:1 hour	-1.38501	-1.99558	-0.774436	8e-07
CLRT4A:5 days vs CLRT4A:1 hour	-0.977564	-1.60882	-0.346308	0.000566			CLRT4A:5 days vs CLRT4A:1 hour	0.188604	-0.305909	0.683116	0.858049			CLRT4A:5 days vs CLRT4A:1 hour	-0.661896	-1.27247	-0.0513268	0.027078
UC22:5 days vs CLRT4A:1 hour	-2.7841	-3.41536	-2.15284	0			UC22:5 days vs CLRT4A:1 hour	1.96126	1.46675	2.45577	0			UC22:5 days vs CLRT4A:1 hour	-0.961741	-1.57231	-0.351171	0.0004468
PAGEs:5 days UC22:1 hour	0.030148	-0.601108	0.661404	0.999991			PAGEs:5 days UC22:1 hour	-2.66106	-3.15558	-2.16655	0			PAGEs:5 days UC22:1 hour	-1.10977	-1.72034	-0.499196	4.97e-05
CLRT4A:5 days vs UC22:1 hour	1.79784	1.16659	2.4291	0			CLRT4A:5 days vs UC22:1 hour	-2.62811	-3.12262	-2.13359	0			CLRT4A:5 days vs UC22:1 hour	-0.386657	-0.997227	0.223913	0.41555
UC22:5 days vs UC22:1 hour	-0.00869413	-0.63995	0.622562	1			UC22:5 days vs UC22:1 hour	-0.855446	-1.34996	-0.360934	0.0001107			UC22:5 days vs UC22:1 hour	-0.686501	-1.29707	-0.0759318	0.019932
CLRT4A:5 days vs PAGEs:5 days	1.76769	1.13644	2.39895	0			CLRT4A:5 days vs PAGEs:5 days	0.0329596	-0.461552	0.527472	0.999951			CLRT4A:5 days vs PAGEs:5 days	0.723109	0.112539	1.33368	0.0124703
UC22:5 days vs PAGEs:5 days	-0.0388421	-0.670098	0.592414	0.999967			UC22:5 days vs PAGEs:5 days	1.80562	1.31111	2.30013	0			UC22:5 days vs PAGEs:5 days	0.423264	-0.187305	1.03383	0.317285
UC22:5 days vs CLRT4A:5 days	-1.80654	-2.43779	-1.17528	0			UC22:5 days vs CLRT4A:5 days	1.77266	1.27815	2.26717	0			UC22:5 days vs CLRT4A:5 days	-0.299845	-0.910414	0.310725	0.680271
p < 0.001
p < 0.01
p < 0.05
p < 0.1
