## Supplementary material for "A qPCR method facilitates study of absolute abundance, ecology, and inoculation fate of ciliate predators on the leaf surface": Table S6

### Sheet: Table S6
Table S6: Mean and median Cq values, estimated 18S copy numbers, and Colpodida cell numbers from the field survey.
Primers	Leaf position	Leaf moisture	Mean Cq	Median Cq	Number of leaves with detected protists (out of 5)	Mean estimated copy number per g of leafα	Median estimated copy number per g of leafα	Mean estimated cell number per g of leafα	Median estimated cell number per g of leafα
4A_2F/2R	bottom	dry	28.62 (26.40 to 30.36)φ	28.97	4	10949 (0 to 31515)φ	6173	48 (0 to 122)φ	33
4A_2F/2R	bottom	wet	25.51 (24.52 to 26.64)	25.44	5	64333 (27008 to 104192)	57943	213 (108 to 320)	200
4A_2F/2R	top	dry	32.99 (29.44 to 37.42)	31.07	1	914 (0 to 4572)	0	5 (0 to 26)	0
4A_2F/2R	top	wet	26.44 (24.26 to 30.53)	25.80	4	52486 (0 to 122486)	46015	174 (0 to 365)	166
UC22_1F/1R	bottom	dry	32.94 (24.70 to 38.03)	35.52	2	28333 (0 to 130518)	0	155 (0 to 639)	0
UC22_1F/1R	bottom	wet	29.93 (25.51 to 36.56)	28.22	3	28837 (0 to 77341)	13623	194 (0 to 458)	152
UC22_1F/1R	top	dry	35.37 (27.86 to 40.00β)	37.60	1	3439 (0 to 17194)	0	35 (0 to 176)	0
UC22_1F/1R	top	wet	35.65 (31.40 to 39.63)	35.23	0	0 (0 to 0)	0	0 (0 to 0)	0
Colp_4F/4R	bottom	dry	24.64 (21.54 to 28.34)	25.06	5	311273 (15459 to 947327)	112545	517 (60 to 1338)	268
Colp_4F/4R	bottom	wet	22.05 (19.65 to 25.38)	21.50	5	1144882 (92934 to 2970190)	968563	1437 (232 to 3172)	1361
Colp_4F/4R	top	dry	28.38 (25.34 to 34.09)	26.77	4	37778 (0 to 94826)	39942	107 (0 to 235)	122
Colp_4F/4R	top	wet	23.62 (21.48 to 25.75)	23.58	5	372844 (74156 to 982324)	275393	625 (195 to 1375)	526
α - Replicates with Cq values > 30 were reported as = 0
β - The qPCR protocol was limited to 40 cycles
φ - Ranges of values in parentheses
