## Supplementary material for "A qPCR method facilitates study of absolute abundance, ecology, and inoculation fate of ciliate predators on the leaf surface": Table S7

### Sheet: Table S7
Table S7: 2-way analyses of variance testing the impact of leaf wetness and position on Colpodida cell counts on leaves of field-grown tomatoes. Tests were conducted across specific and broad primers.
4A_2F/2R (phyllosphere primers)							UC22_1F/1R (rhizosphere primers)							Colp_4F/4R (broad primers)
	Df	Sum Sq	Mean Sq	F value	p value			Df	Sum Sq	Mean Sq	F value	p value			Df	Sum Sq	Mean Sq	F value	p value
Wetness	1	7.781	7.781	14.281	0.00164		Wetness	1	0.002	0.002	0.002	0.964		Wetness	1	3.144	3.1437	8.714	0.00937
Position	1	2.854	2.854	5.239	0.03603		Position	1	5.086	5.086	4.286	0.055	.	Position	1	1.738	1.738	4.818	0.04327
Wetness:Position	1	0.497	0.497	0.912	0.35377		Wetness:Position	1	1.111	1.111	0.936	0.348		Wetness:Position	1	0.391	0.3907	1.083	0.3135
Residuals	16	8.717	0.545				Residuals	16	18.987	1.187				Residuals	16	5.772	0.3608
Post hoc tests							Post hoc tests							Post hoc tests
Wetness comparison							Wetness comparison							Wetness comparison
	diff	lwr	upr	p adj				diff	lwr	upr	p adj				diff	lwr	upr	p adj
Wet vs dry	1.24747	0.547686	1.94725	0.0016438			Wet vs dry	0.0223191	-1.01045	1.05509	0.964026			Wet vs dry	0.792932	0.223509	1.36235	0.0093713
Position comparison							Position comparison							Position comparison
	diff	lwr	upr	p adj				diff	lwr	upr	p adj				diff	lwr	upr	p adj
Top vs bottom	-0.755528	-1.45531	-0.0557473	0.0360306			Top vs bottom	-1.00854	-2.04131	0.0242328	0.0549787			Top vs bottom	-0.589581	-1.159	-0.0201584	0.0432677
Wetness:position comparisons							Wetness:position comparisons							Wetness:position comparisons
	diff	lwr	upr	p adj				diff	lwr	upr	p adj				diff	lwr	upr	p adj
Wet:bottom vs dry:bottom	0.932209	-0.403405	2.26782	0.229965			Wet:bottom vs dry:bottom	0.4937	-1.47747	2.46487	0.889062			Wet:bottom vs dry:bottom	0.513401	-0.57341	1.60021	0.545521
Dry:top vs dry:bottom	-1.07078	-2.4064	0.26483	0.141095			Dry:top vs dry:bottom	-0.537157	-2.50832	1.43401	0.862528			Dry:top vs dry:bottom	-0.869112	-1.95592	0.2177	0.142508
Wet:top vs dry:bottom	0.491938	-0.843676	1.82755	0.721274			Wet:top vs dry:bottom	-0.986218	-2.95738	0.984947	0.499041			Wet:top vs dry:bottom	0.203351	-0.88346	1.29016	0.949131
Dry:top vs wet:bottom	-2.00299	-3.33861	-0.667379	0.0028362			Dry:top vs wet:bottom	-1.03086	-3.00202	0.940309	0.462382			Dry:top vs wet:bottom	-1.38251	-2.46932	-0.295702	0.0106658
Wet:top vs wet:bottom	-0.440271	-1.77589	0.895343	0.78249			Wet:top vs wet:bottom	-1.47992	-3.45108	0.491248	0.18037			Wet:top vs wet:bottom	-0.310051	-1.39686	0.776761	0.845952
Wet:top vs dry:top	1.56272	0.227108	2.89834	0.019218			Wet:top vs dry:top	-0.449062	-2.42023	1.5221	0.913386			Wet:top vs dry:top	1.07246	-0.0143489	2.15927	0.0537455
p < 0.001
p < 0.01
p < 0.05
p < 0.1
